# Comprehensive functional annotation of metagenomes and microbial genomes using a deep learning-based method

**DOI:** 10.1101/2022.06.06.494653

**Authors:** Mary Maranga, Pawel Szczerbiak, Valentyn Bezshapkin, Vladimir Gligorijevic, Chris Chandler, Richard Bonneau, Ramnik J Xavier, Tomasz Kosciolek, Tommi Vatanen

## Abstract

Comprehensive protein function annotation is essential for understanding microbiome-related disease mechanisms in the host organisms. Still, a large portion of human gut microbial proteins lack functional annotation. Here, we have developed a new metagenome analysis workflow integrating *de novo* genome reconstruction, taxonomic profiling and deep learning-based functional annotations from DeepFRI. We validate DeepFRI functional annotations by comparing them to orthology-based annotations from eggNOG on a set of 1,070 infant metagenome samples from the DIABIMMUNE cohort. Using the workflow, we have generated a sequence catalogue of 1.9 million non-redundant microbial genes. The functional annotations revealed 70% concordance between GO annotations predicted by DeepFRI and eggNOG. However, DeepFRI improved the annotation coverage, with 99% of the gene catalogue obtaining GO molecular function annotations, albeit less specific compared to eggNOG. Additionally, we construct pan-genomes in a reference-free manner using high-quality metagenome assembled genomes (MAGs) and analyse the associated annotations. eggNOG annotated more genes on well-studied organisms such as *Escherichia coli* while DeepFRI was less sensitive to taxa. This workflow will contribute to novel understanding of the functional signature of the human gut microbiome in health and disease as well as guide future metagenomics studies.
