## Supplementary Table 1 for "Comprehensive functional annotation of metagenomes and microbial genomes using a deep learning-based method"

### Sheet: Pangenome_size
Species	Core genes	Shared accessory genes	Unique accessory genes
Acetatifactor sp900066365	1362	2236	2433
Acetatifactor sp900066565	1458	4395	5421
Agathobacter faecis	1480	3415	5412
Agathobacter rectale	1158	4853	8029
Akkermansia muciniphila	3346	56	5342
Alistipes finegoldii	1161	1026	2619
Alistipes onderdonkii	1407	1546	3313
Alistipes putredinis	912	1242	2295
Anaerostipes hadrus	1195	2902	4871
Bacteroides caccae	2466	3829	2790
Bacteroides faecis	3421	2998	1815
Bacteroides fragilis	2888	7055	6842
Bacteroides ovatus	1607	11968	12724
Bacteroides thetaiotaomicron	2730	3455	4078
Bacteroides uniformis	1812	12930	11476
Bacteroides xylanisolvens	2263	5638	2814
Bacteroides dorei	2801	13020	6675
Bacteroides vulgatus	2316	16730	11149
Bifidobacterium adolescentis	932	830	2806
Bifidobacterium bifidum	1236	1865	2003
Bifidobacterium breve	1050	2068	1648
Bifidobacterium infantis	1089	1957	1705
Bifidobacterium longum	952	3006	3416
Bifidobacterium pseudocatenulatum	753	1101	2416
Blautia wexlerae	1419	8879	11712
CAG-45 sp900066395	1479	2160	2451
CAG-495 sp001917125	1338	4	1218
Escherichia coli	3612	2789	6287
Escherichia flexneri	2701	2776	3828
Faecalibacterium prausnitzii	2187	804	12222
Faecalicatena gnavus	1357	3832	6844
Fusicatenibacter saccharivorans	1429	801	2548
Lachnospira eligens	1471	630	2557
Lachnospira sp000437735	1582	795	2137
Parabacteroides distasonis	2040	3046	7468
Parasutterella excrementihominis	1459	6	1822
Prevotella copri	1228	338	7782
Roseburia intestinalis	1745	4524	5133
Roseburia inulinivorans	1320	5136	7811
Ruminococcus_E bromii	991	424	4549
Sutterella wadsworthensis	1271	1	2191
Veillonella parvula	573	76	5967
