## Supplementary Table 2 for "Comprehensive functional annotation of metagenomes and microbial genomes using a deep learning-based method"

### Sheet: DeepFRI_GO_frequencies
GO term	Gene counts	Function name
GO:0005524	170662	ATP binding
GO:0003735	78809	structural constituent of ribosome
GO:0008270	44411	zinc ion binding
GO:0051539	21806	4 iron, 4 sulfur cluster binding
GO:0019843	19618	rRNA binding
GO:0000287	15627	magnesium ion binding
GO:0005525	11877	GTP binding
GO:0030170	7769	pyridoxal phosphate binding
GO:0003924	7544	GTPase activity
GO:0050660	7174	flavin adenine dinucleotide binding
GO:0000049	6150	tRNA binding
GO:0016776	5861	phosphotransferase activity, phosphate group as acceptor
GO:0043565	4475	sequence-specific DNA binding
GO:0016836	4427	hydro-lyase activity
GO:0008483	3883	transaminase activity
GO:0050661	3861	NADP binding
GO:0016763	3801	transferase activity, transferring pentosyl groups
GO:0008649	3626	rRNA methyltransferase activity
GO:0004222	2365	metalloendopeptidase activity
GO:0016881	2292	acid-amino acid ligase activity
GO:0008080	2048	N-acetyltransferase activity
GO:0070566	1746	adenylyltransferase activity
GO:0002161	1663	aminoacyl-tRNA editing activity
GO:0015662	1630	ion transmembrane transporter activity, phosphorylative mechanism
GO:0016620	1559	oxidoreductase activity, acting on the aldehyde or oxo group of donors, NAD or NADP as acceptor
GO:0004674	1463	protein serine/threonine kinase activity
GO:0016783	1452	sulfurtransferase activity
GO:0030145	1325	manganese ion binding
GO:0051537	1303	2 iron, 2 sulfur cluster binding
GO:0008175	1241	tRNA methyltransferase activity
GO:0015035	1210	protein disulfide oxidoreductase activity
GO:0003684	1139	damaged DNA binding
GO:0051082	1120	unfolded protein binding
GO:0004252	1107	serine-type endopeptidase activity
GO:0016668	976	oxidoreductase activity, acting on a sulfur group of donors, NAD(P) as acceptor
GO:0016831	878	carboxy-lyase activity
GO:0015171	874	amino acid transmembrane transporter activity
GO:0016838	819	carbon-oxygen lyase activity, acting on phosphates
GO:0016725	761	oxidoreductase activity, acting on CH or CH2 groups
GO:0048038	665	quinone binding
GO:0019200	620	carbohydrate kinase activity
GO:0060590	588	ATPase regulator activity
GO:0003743	574	translation initiation factor activity
GO:0043021	565	ribonucleoprotein complex binding
GO:0003697	511	single-stranded DNA binding
GO:0019104	496	DNA N-glycosylase activity
GO:0016628	446	oxidoreductase activity, acting on the CH-CH group of donors, NAD or NADP as acceptor
GO:0008083	405	growth factor activity
GO:0016832	377	aldehyde-lyase activity
GO:0042803	376	protein homodimerization activity
GO:0070403	369	NAD+ binding
GO:0004549	337	tRNA-specific ribonuclease activity
GO:0003729	333	mRNA binding
GO:0016877	302	ligase activity, forming carbon-sulfur bonds
GO:0016888	283	endodeoxyribonuclease activity, producing 5'-phosphomonoesters
GO:0016661	280	oxidoreductase activity, acting on other nitrogenous compounds as donors
GO:0051087	280	chaperone binding
GO:0020037	241	heme binding
GO:0046527	241	glucosyltransferase activity
GO:0004659	225	prenyltransferase activity
GO:0005509	207	calcium ion binding
GO:0003887	201	DNA-directed DNA polymerase activity
GO:0008374	196	O-acyltransferase activity
GO:0004177	182	aminopeptidase activity
GO:0019239	181	deaminase activity
GO:0010181	171	FMN binding
GO:0008408	146	3'-5' exonuclease activity
GO:0046912	140	transferase activity, transferring acyl groups, acyl groups converted into alkyl on transfer
GO:0044212	106	transcription regulatory region DNA binding
GO:0004601	96	peroxidase activity
GO:0016857	84	racemase and epimerase activity, acting on carbohydrates and derivatives
GO:0016895	59	exodeoxyribonuclease activity, producing 5'-phosphomonoesters
GO:0016840	57	carbon-nitrogen lyase activity
GO:0043531	37	ADP binding
GO:0016849	25	phosphorus-oxygen lyase activity
GO:0019825	23	oxygen binding
GO:0016790	22	thiolester hydrolase activity
GO:0015926	21	glucosidase activity
GO:0005126	21	cytokine receptor binding
GO:0016702	16	oxidoreductase activity, acting on single donors with incorporation of molecular oxygen, incorporation of two atoms of oxygen
GO:0000981	16	DNA-binding transcription factor activity, RNA polymerase II-specific
GO:0016706	9	2-oxoglutarate-dependent dioxygenase activity
GO:0008017	9	microtubule binding
GO:0004842	7	ubiquitin-protein transferase activity
GO:0030247	5	polysaccharide binding
GO:0004725	4	protein tyrosine phosphatase activity
GO:0017016	3	Ras GTPase binding
GO:0003779	3	actin binding
GO:0019901	2	protein kinase binding
GO:0005262	1	calcium channel activity
GO:0016709	1	oxidoreductase activity, acting on paired donors, with incorporation or reduction of molecular oxygen, NAD(P)H as one donor, and incorporation of one atom of oxygen
GO:0005249	1	voltage-gated potassium channel activity

### Sheet: EggNOG_GO_frequencies
GO term	Gene counts	Function name
GO:0003735	18331	structural constituent of ribosome
GO:0000287	12231	magnesium ion binding
GO:0005524	10408	ATP binding
GO:0008270	9413	zinc ion binding
GO:0019843	7493	rRNA binding
GO:0004812	5959	aminoacyl-tRNA ligase activity
GO:0043021	5267	ribonucleoprotein complex binding
GO:0030145	5066	manganese ion binding
GO:0043565	4722	sequence-specific DNA binding
GO:0051539	4627	4 iron, 4 sulfur cluster binding
GO:0008649	4317	rRNA methyltransferase activity
GO:0016836	3836	hydro-lyase activity
GO:0044212	3448	transcription regulatory region DNA binding
GO:0042803	3283	protein homodimerization activity
GO:0003924	3066	GTPase activity
GO:0016776	3058	phosphotransferase activity, phosphate group as acceptor
GO:0005525	3020	GTP binding
GO:0016763	2955	transferase activity, transferring pentosyl groups
GO:0008175	2788	tRNA methyltransferase activity
GO:0016831	2773	carboxy-lyase activity
GO:0003729	2765	mRNA binding
GO:0016861	2741	intramolecular oxidoreductase activity, interconverting aldoses and ketoses
GO:0009982	2432	pseudouridine synthase activity
GO:0030170	2425	pyridoxal phosphate binding
GO:0015238	2230	drug transmembrane transporter activity
GO:0000049	2212	tRNA binding
GO:0050660	2205	flavin adenine dinucleotide binding
GO:0015171	2187	amino acid transmembrane transporter activity
GO:0008483	2182	transaminase activity
GO:0008408	2120	3'-5' exonuclease activity
GO:0046933	1945	proton-transporting ATP synthase activity, rotational mechanism
GO:0016881	1928	acid-amino acid ligase activity
GO:0016774	1903	phosphotransferase activity, carboxyl group as acceptor
GO:0030247	1862	polysaccharide binding
GO:0016620	1822	oxidoreductase activity, acting on the aldehyde or oxo group of donors, NAD or NADP as acceptor
GO:0050661	1809	NADP binding
GO:0051082	1705	unfolded protein binding
GO:0019238	1703	cyclohydrolase activity
GO:0070567	1666	cytidylyltransferase activity
GO:0016868	1494	intramolecular transferase activity, phosphotransferases
GO:0019200	1425	carbohydrate kinase activity
GO:0016895	1421	exodeoxyribonuclease activity, producing 5'-phosphomonoesters
GO:0004003	1393	ATP-dependent DNA helicase activity
GO:0016840	1346	carbon-nitrogen lyase activity
GO:0070566	1337	adenylyltransferase activity
GO:0003697	1326	single-stranded DNA binding
GO:0004177	1317	aminopeptidase activity
GO:0004176	1307	ATP-dependent peptidase activity
GO:0008080	1247	N-acetyltransferase activity
GO:0016151	1188	nickel cation binding
GO:0010181	1187	FMN binding
GO:0016846	1131	carbon-sulfur lyase activity
GO:0003746	1125	translation elongation factor activity
GO:0003887	1120	DNA-directed DNA polymerase activity
GO:0051119	1095	sugar transmembrane transporter activity
GO:0016857	1070	racemase and epimerase activity, acting on carbohydrates and derivatives
GO:0016894	1059	endonuclease activity, active with either ribo- or deoxyribonucleic acids and producing 3'-phosphomonoesters
GO:0003684	1012	damaged DNA binding
GO:0008374	1004	O-acyltransferase activity
GO:0005319	982	lipid transporter activity
GO:0016832	976	aldehyde-lyase activity
GO:0019904	959	protein domain specific binding
GO:0016744	953	transferase activity, transferring aldehyde or ketonic groups
GO:0008658	951	penicillin binding
GO:0016628	951	oxidoreductase activity, acting on the CH-CH group of donors, NAD or NADP as acceptor
GO:0016783	943	sulfurtransferase activity
GO:0016742	937	hydroxymethyl-, formyl- and related transferase activity
GO:0004659	936	prenyltransferase activity
GO:0016838	928	carbon-oxygen lyase activity, acting on phosphates
GO:0016725	923	oxidoreductase activity, acting on CH or CH2 groups
GO:0004523	918	RNA-DNA hybrid ribonuclease activity
GO:1901505	917	carbohydrate derivative transporter activity
GO:0047661	902	amino-acid racemase activity
GO:0020037	883	heme binding
GO:0003918	874	DNA topoisomerase type II (ATP-hydrolyzing) activity
GO:0015035	868	protein disulfide oxidoreductase activity
GO:0016849	852	phosphorus-oxygen lyase activity
GO:0003906	825	DNA-(apurinic or apyrimidinic site) lyase activity
GO:0051087	818	chaperone binding
GO:0019104	812	DNA N-glycosylase activity
GO:0051537	801	2 iron, 2 sulfur cluster binding
GO:0019239	800	deaminase activity
GO:0016790	797	thiolester hydrolase activity
GO:0002161	792	aminoacyl-tRNA editing activity
GO:0016987	776	sigma factor activity
GO:0003743	773	translation initiation factor activity
GO:0005507	760	copper ion binding
GO:0004601	755	peroxidase activity
GO:0008137	754	NADH dehydrogenase (ubiquinone) activity
GO:0016778	736	diphosphotransferase activity
GO:0004222	731	metalloendopeptidase activity
GO:0016668	726	oxidoreductase activity, acting on a sulfur group of donors, NAD(P) as acceptor
GO:0016833	724	oxo-acid-lyase activity
GO:0030983	660	mismatched DNA binding
GO:0046961	654	proton-transporting ATPase activity, rotational mechanism
GO:0004549	647	tRNA-specific ribonuclease activity
GO:0015450	630	P-P-bond-hydrolysis-driven protein transmembrane transporter activity
GO:0008172	605	S-methyltransferase activity
GO:0060590	595	ATPase regulator activity
GO:0003909	582	DNA ligase activity
GO:0031177	559	phosphopantetheine binding
GO:0005310	556	dicarboxylic acid transmembrane transporter activity
GO:0016661	550	oxidoreductase activity, acting on other nitrogenous compounds as donors
GO:0015299	461	solute:proton antiporter activity
GO:0070403	441	NAD+ binding
GO:0004713	435	protein tyrosine kinase activity
GO:0008897	430	holo-[acyl-carrier-protein] synthase activity
GO:0015926	428	glucosidase activity
GO:0015925	414	galactosidase activity
GO:0005509	392	calcium ion binding
GO:0016805	392	dipeptidase activity
GO:0015662	390	ATPase activity, coupled to transmembrane movement of ions, phosphorylative mechanism
GO:0070569	377	uridylyltransferase activity
GO:0008028	377	monocarboxylic acid transmembrane transporter activity
GO:0000155	377	phosphorelay sensor kinase activity
GO:0003951	374	NAD+ kinase activity
GO:0043531	372	ADP binding
GO:0035438	369	cyclic-di-GMP binding
GO:0009007	367	site-specific DNA-methyltransferase (adenine-specific) activity
GO:0004252	359	serine-type endopeptidase activity
GO:0016888	344	endodeoxyribonuclease activity, producing 5'-phosphomonoesters
GO:0000150	343	recombinase activity
GO:0030976	339	thiamine pyrophosphate binding
GO:0005343	329	organic acid:sodium symporter activity
GO:0008762	327	UDP-N-acetylmuramate dehydrogenase activity
GO:0004312	326	fatty acid synthase activity
GO:0016812	321	hydrolase activity, acting on carbon-nitrogen (but not peptide) bonds, in cyclic amides
GO:0004112	320	cyclic-nucleotide phosphodiesterase activity
GO:0016877	315	ligase activity, forming carbon-sulfur bonds
GO:0009002	306	serine-type D-Ala-D-Ala carboxypeptidase activity
GO:0003755	305	peptidyl-prolyl cis-trans isomerase activity
GO:0008375	298	acetylglucosaminyltransferase activity
GO:0004525	281	ribonuclease III activity
GO:0008199	277	ferric iron binding
GO:0015116	259	sulfate transmembrane transporter activity
GO:0016813	254	hydrolase activity, acting on carbon-nitrogen (but not peptide) bonds, in linear amidines
GO:0003796	252	lysozyme activity
GO:0046912	247	transferase activity, transferring acyl groups, acyl groups converted into alkyl on transfer
GO:0015932	234	nucleobase-containing compound transmembrane transporter activity
GO:0015666	234	restriction endodeoxyribonuclease activity
GO:0046982	206	protein heterodimerization activity
GO:0008745	203	N-acetylmuramoyl-L-alanine amidase activity
GO:0030151	179	molybdenum ion binding
GO:0004620	173	phospholipase activity
GO:0016755	173	transferase activity, transferring amino-acyl groups
GO:0051920	165	peroxiredoxin activity
GO:0003917	163	DNA topoisomerase type I activity
GO:0031419	162	cobalamin binding
GO:0046527	160	glucosyltransferase activity
GO:0004181	151	metallocarboxypeptidase activity
GO:0016901	145	oxidoreductase activity, acting on the CH-OH group of donors, quinone or similar compound as acceptor
GO:0004803	136	transposase activity
GO:0004674	134	protein serine/threonine kinase activity
GO:0008134	129	transcription factor binding
GO:0003896	127	DNA primase activity
GO:0008982	127	protein-N(PI)-phosphohistidine-sugar phosphotransferase activity
GO:0004066	122	asparagine synthase (glutamine-hydrolyzing) activity
GO:0004190	118	aspartic-type endopeptidase activity
GO:0048038	114	quinone binding
GO:0004725	102	protein tyrosine phosphatase activity
GO:0004143	99	diacylglycerol kinase activity
GO:0015343	89	siderophore transmembrane transporter activity
GO:0004616	86	phosphogluconate dehydrogenase (decarboxylating) activity
GO:0010340	85	carboxyl-O-methyltransferase activity
GO:0042602	77	riboflavin reductase (NADPH) activity
GO:0008138	77	protein tyrosine/serine/threonine phosphatase activity
GO:0016706	66	oxidoreductase activity, acting on paired donors, with incorporation or reduction of molecular oxygen, 2-oxoglutarate as one donor, and incorporation of one atom each of oxygen into both donors
GO:0016702	63	oxidoreductase activity, acting on single donors with incorporation of molecular oxygen, incorporation of two atoms of oxygen
GO:0019825	60	oxygen binding
GO:0004733	56	pyridoxamine-phosphate oxidase activity
GO:0008889	52	glycerophosphodiester phosphodiesterase activity
GO:0019901	51	protein kinase binding
GO:0019887	48	protein kinase regulator activity
GO:0004197	38	cysteine-type endopeptidase activity
GO:0003995	35	acyl-CoA dehydrogenase activity
GO:0016709	34	oxidoreductase activity, acting on paired donors, with incorporation or reduction of molecular oxygen, NAD(P)H as one donor, and incorporation of one atom of oxygen
GO:0015296	28	anion:cation symporter activity
GO:0003993	27	acid phosphatase activity
GO:0004129	25	cytochrome-c oxidase activity
GO:0004568	25	chitinase activity
GO:0003682	24	chromatin binding
GO:0005249	22	voltage-gated potassium channel activity
GO:0005262	21	calcium channel activity
GO:0004867	20	serine-type endopeptidase inhibitor activity
GO:0008017	19	microtubule binding
GO:0000981	18	sequence-specific DNA binding RNA polymerase II transcription factor activity
GO:0031418	18	L-ascorbic acid binding
GO:0004842	16	ubiquitin-protein transferase activity
GO:0004559	16	alpha-mannosidase activity
GO:0008484	10	sulfuric ester hydrolase activity
GO:0017016	8	Ras GTPase binding
GO:0035091	7	phosphatidylinositol binding
GO:0003779	6	actin binding
GO:0008061	5	chitin binding
GO:0036459	5	ubiquitinyl hydrolase activity
GO:0008146	4	sulfotransferase activity
GO:0003964	2	RNA-directed DNA polymerase activity
GO:0003777	2	microtubule motor activity
GO:0005089	2	Rho guanyl-nucleotide exchange factor activity
GO:0019706	1	protein-cysteine S-palmitoyltransferase activity
