## Supplementary Table 3 for "Comprehensive functional annotation of metagenomes and microbial genomes using a deep learning-based method"

### Sheet: deepFRI_GOterms_IC
GO term	Information content (IC)
GO:0043167	1.0
GO:0036094	2.0
GO:0043168	2.0
GO:0000166	2.0
GO:1901265	2.0
GO:1901363	1.0
GO:0097159	1.0
GO:0097367	2.0
GO:0032553	2.0
GO:0035639	2.0
GO:0032555	2.0
GO:0017076	2.0
GO:0008144	2.0
GO:0032559	3.0
GO:0005524	3.0
GO:0030554	3.0
GO:0043169	2.0
GO:0046872	2.0
GO:0022857	5.0
GO:0016740	2.0
GO:0016787	2.0
GO:0017111	4.0
GO:0016462	4.0
GO:0016818	4.0
GO:0016817	4.0
GO:0016874	4.0
GO:0048037	3.0
GO:0016491	3.0
GO:0000287	4.0
GO:0005515	3.0
GO:0004553	6.0
GO:0016741	5.0
GO:0008168	5.0
GO:0003676	2.0
GO:0003723	3.0
GO:0016887	5.0
GO:0042623	6.0
GO:0004386	7.0
GO:0008094	7.0
GO:0046914	4.0
GO:0008237	6.0
GO:0070011	5.0
GO:0008233	5.0
GO:0140098	4.0
GO:0016788	4.0
GO:0008270	5.0
GO:0003678	8.0
GO:0140097	5.0
GO:0003677	4.0
GO:0051539	6.0
GO:0050662	4.0
GO:0030246	7.0
GO:0016798	6.0
GO:0015318	5.0
GO:0015075	5.0
GO:0003724	8.0
GO:0019842	6.0
GO:0140096	4.0
GO:0004175	5.0
GO:0051536	5.0
GO:0051540	5.0
GO:0008757	6.0
GO:0004519	6.0
GO:0004518	5.0
GO:0016301	4.0
GO:0016772	4.0
GO:0016773	5.0
GO:0004672	6.0
GO:0008173	6.0
GO:0140101	4.0
GO:0008170	7.0
GO:0008324	6.0
GO:0022890	6.0
GO:0015267	6.0
GO:0022803	6.0
GO:0001882	5.0
GO:0019001	5.0
GO:0032549	5.0
GO:0032561	5.0
GO:0001883	5.0
GO:0005525	5.0
GO:0032550	5.0
GO:0004674	7.0
GO:0038023	6.0
GO:0004222	7.0
GO:0022804	6.0
GO:0015399	7.0
GO:0042626	7.0
GO:0005102	6.0
GO:0016779	5.0
GO:0097747	7.0
GO:0034062	7.0
GO:0003899	8.0
GO:0008238	7.0
GO:0004177	8.0
GO:0017171	6.0
GO:0016825	6.0
GO:0008236	6.0
GO:0042802	5.0
GO:0050660	7.0
GO:0050661	6.0
GO:0016879	5.0
GO:0016903	7.0
GO:0016620	7.0
GO:0022853	7.0
GO:0016829	4.0
GO:0003924	6.0
GO:0090079	6.0
GO:0008135	6.0
GO:0019829	8.0
GO:0042625	8.0
GO:0046873	7.0
GO:0015662	9.0
GO:0005216	6.0
GO:0015077	6.0
GO:0016725	8.0
GO:0016853	5.0
GO:0004527	7.0
GO:0003690	6.0
GO:0016614	6.0
GO:0016616	6.0
GO:0015079	9.0
GO:0003743	7.0
GO:0030170	6.0
GO:0070279	6.0
GO:0008483	7.0
GO:0016769	7.0
GO:0031406	7.0
GO:0043177	7.0
GO:0003735	4.0
GO:0004888	7.0
GO:0016746	5.0
GO:0052689	6.0
GO:0002161	8.0
GO:0016747	6.0
GO:0004540	6.0
GO:0004520	7.0
GO:0004536	7.0
GO:0008509	7.0
GO:0008175	7.0
GO:0016758	7.0
GO:0016757	5.0
GO:0008649	7.0
GO:0140102	7.0
GO:0016667	7.0
GO:0016835	5.0
GO:0004252	7.0
GO:0016597	8.0
GO:0003700	6.0
GO:0043565	6.0
GO:0008194	8.0
GO:0015078	6.0
GO:0005261	6.0
GO:0016776	6.0
GO:0016651	6.0
GO:0004930	8.0
GO:0000049	6.0
GO:0051082	7.0
GO:0005509	6.0
GO:0019843	4.0
GO:0016836	6.0
GO:0016830	6.0
GO:0016831	6.0
GO:0016860	6.0
GO:0019899	6.0
GO:0015291	8.0
GO:0015036	8.0
GO:0016877	8.0
GO:0016763	6.0
GO:0071949	8.0
GO:0046983	6.0
GO:0005506	6.0
GO:0009055	6.0
GO:0042578	6.0
GO:0016791	6.0
GO:0019205	7.0
GO:0050145	7.0
GO:0010181	8.0
GO:0016641	9.0
GO:0016638	8.0
GO:0016799	8.0
GO:0019104	8.0
GO:0097506	10.0
GO:0022836	8.0
GO:0016832	8.0
GO:0003729	7.0
GO:0004521	7.0
GO:0016893	7.0
GO:0016891	7.0
GO:0030145	7.0
GO:0016810	5.0
GO:0047429	8.0
GO:0042803	7.0
GO:0030234	6.0
GO:0051087	9.0
GO:0060589	8.0
GO:0060590	9.0
GO:0070566	7.0
GO:0016407	7.0
GO:0016410	7.0
GO:0008080	8.0
GO:0008092	7.0
GO:0044877	6.0
GO:0051020	8.0
GO:0031267	8.0
GO:0017016	8.0
GO:0008047	7.0
GO:0015631	8.0
GO:0019900	8.0
GO:0051287	6.0
GO:0051537	8.0
GO:0016814	7.0
GO:0016655	7.0
GO:0003954	8.0
GO:0048038	8.0
GO:0008171	8.0
GO:0008289	6.0
GO:0140318	10.0
GO:0016765	6.0
GO:0008200	10.0
GO:0016248	10.0
GO:0048027	11.0
GO:0099106	9.0
GO:0016247	9.0
GO:0004869	10.0
GO:0001671	11.0
GO:0008083	9.0
GO:0042379	10.0
GO:0016627	7.0
GO:0016628	8.0
GO:0008276	8.0
GO:0016796	8.0
GO:0004532	8.0
GO:0016896	9.0
GO:0015035	9.0
GO:0008514	9.0
GO:0016811	6.0
GO:0016661	8.0
GO:0016782	7.0
GO:0016783	7.0
GO:0043130	10.0
GO:0003712	8.0
GO:0016866	7.0
GO:0016881	7.0
GO:0005342	10.0
GO:0043021	7.0
GO:0043022	8.0
GO:0030546	7.0
GO:0030545	7.0
GO:0048018	7.0
GO:0044212	7.0
GO:0001067	7.0
GO:0015103	8.0
GO:0019213	9.0
GO:0033558	10.0
GO:0070403	10.0
GO:0046943	10.0
GO:0015171	10.0
GO:0008234	8.0
GO:0015144	9.0
GO:0016840	8.0
GO:0046906	6.0
GO:0019901	8.0
GO:0008017	8.0
GO:0016849	9.0
GO:0004721	8.0
GO:0004725	9.0
GO:0020037	6.0
GO:0019239	8.0
GO:0016838	8.0
GO:0008374	9.0
GO:0061783	8.0
GO:0003684	8.0
GO:1901681	7.0
GO:0016645	8.0
GO:0016668	9.0
GO:0004549	9.0
GO:0003697	8.0
GO:0003779	8.0
GO:0031072	8.0
GO:0016646	8.0
GO:0051213	8.0
GO:0022834	9.0
GO:0015276	9.0
GO:0046527	9.0
GO:0035251	9.0
GO:0016705	7.0
GO:0003823	10.0
GO:0070063	9.0
GO:0016701	9.0
GO:0016702	9.0
GO:0004857	7.0
GO:0022832	9.0
GO:0005244	9.0
GO:0099094	10.0
GO:0005267	10.0
GO:0015108	10.0
GO:0015081	10.0
GO:0015085	10.0
GO:0015297	10.0
GO:0008408	8.0
GO:0019200	8.0
GO:0005126	8.0
GO:0019787	8.0
GO:0004842	8.0
GO:0061650	10.0
GO:0061631	11.0
GO:0022843	10.0
GO:0005254	11.0
GO:0019825	8.0
GO:0016671	9.0
GO:0005125	8.0
GO:0061135	8.0
GO:0004866	8.0
GO:0030414	8.0
GO:0016857	9.0
GO:0016854	8.0
GO:0003688	9.0
GO:0031420	10.0
GO:0061134	8.0
GO:0030247	10.0
GO:0000981	8.0
GO:0016888	9.0
GO:1990837	7.0
GO:0008235	9.0
GO:0005249	10.0
GO:0042887	10.0
GO:0030594	10.0
GO:0005253	10.0
GO:0005262	10.0
GO:1904680	10.0
GO:0005230	10.0
GO:0001012	8.0
GO:0000977	8.0
GO:0046912	9.0
GO:0016895	9.0
GO:0004529	9.0
GO:0034061	8.0
GO:0000976	7.0
GO:0004497	7.0
GO:0004407	11.0
GO:0016684	7.0
GO:0004601	8.0
GO:0000987	9.0
GO:0000978	9.0
GO:0003887	9.0
GO:0015926	9.0
GO:0000175	9.0
GO:0070402	9.0
GO:0008081	8.0
GO:0050897	9.0
GO:0004712	10.0
GO:0016679	8.0
GO:0016709	9.0
GO:0019203	9.0
GO:0043531	10.0
GO:0008252	9.0
GO:0042562	9.0
GO:0004659	9.0
GO:0016790	9.0
GO:0016706	9.0
GO:0048029	8.0

### Sheet: eggNOG_GOterms_IC
GO term	Information content (IC)
GO:0000166	2.0
GO:0004365	10.0
GO:0016491	3.0
GO:0016620	7.0
GO:0016903	7.0
GO:0036094	2.0
GO:0048037	3.0
GO:0050662	4.0
GO:0051287	6.0
GO:0097159	1.0
GO:1901363	1.0
GO:0004807	9.0
GO:0016853	5.0
GO:0016860	6.0
GO:0016861	7.0
GO:0008703	13.0
GO:0016614	6.0
GO:0016616	6.0
GO:0016787	2.0
GO:0016810	5.0
GO:0016814	7.0
GO:0019239	8.0
GO:0050661	6.0
GO:0016788	4.0
GO:0016791	6.0
GO:0042578	6.0
GO:0000287	4.0
GO:0003916	9.0
GO:0008094	7.0
GO:0008144	2.0
GO:0016462	4.0
GO:0016817	4.0
GO:0016818	4.0
GO:0016887	5.0
GO:0017076	2.0
GO:0017111	4.0
GO:0030554	3.0
GO:0035639	2.0
GO:0043167	1.0
GO:0043168	2.0
GO:0043169	2.0
GO:0046872	2.0
GO:0097367	2.0
GO:0005515	3.0
GO:0042802	5.0
GO:0016829	4.0
GO:0016830	6.0
GO:0016831	6.0
GO:0005337	13.0
GO:0008509	7.0
GO:0015075	5.0
GO:0015932	11.0
GO:0022857	5.0
GO:1901505	11.0
GO:0008168	5.0
GO:0008170	7.0
GO:0008173	6.0
GO:0008649	7.0
GO:0008757	6.0
GO:0016740	2.0
GO:0016741	5.0
GO:0004176	10.0
GO:0008233	5.0
GO:0008237	6.0
GO:0070011	5.0
GO:0003676	2.0
GO:0003677	4.0
GO:0003700	6.0
GO:0043565	6.0
GO:0044212	7.0
GO:0004386	7.0
GO:0008940	11.0
GO:0016661	8.0
GO:0016625	11.0
GO:0001882	5.0
GO:0008081	8.0
GO:0019001	5.0
GO:0032549	5.0
GO:0032561	5.0
GO:0005216	6.0
GO:0005261	6.0
GO:0005267	10.0
GO:0008324	6.0
GO:0015077	6.0
GO:0015079	9.0
GO:0015267	6.0
GO:0022803	6.0
GO:0046873	7.0
GO:0000339	11.0
GO:0003723	3.0
GO:0003725	10.0
GO:0003729	7.0
GO:0008135	6.0
GO:0019843	4.0
GO:0033677	14.0
GO:0090079	6.0
GO:0016772	4.0
GO:0016773	5.0
GO:0022804	6.0
GO:0046915	10.0
GO:0072509	12.0
GO:0015288	10.0
GO:0005342	10.0
GO:0015171	10.0
GO:0008080	8.0
GO:0008374	9.0
GO:0016407	7.0
GO:0016410	7.0
GO:0016413	10.0
GO:0016746	5.0
GO:0016747	6.0
GO:0004590	9.0
GO:0016866	7.0
GO:0016868	8.0
GO:0019203	9.0
GO:0016790	9.0
GO:0016780	9.0
GO:0008270	5.0
GO:0046914	4.0
GO:0042626	7.0
GO:0046983	6.0
GO:0004518	5.0
GO:0003735	4.0
GO:0004519	6.0
GO:0004540	6.0
GO:0016891	7.0
GO:0005507	8.0
GO:0008774	11.0
GO:0050660	7.0
GO:0015078	6.0
GO:0016874	4.0
GO:0019829	8.0
GO:0004526	9.0
GO:1901681	7.0
GO:0016301	4.0
GO:0019899	6.0
GO:0050515	10.0
GO:0003906	9.0
GO:0016854	8.0
GO:0016855	8.0
GO:0036361	8.0
GO:0047661	9.0
GO:0004160	10.0
GO:0016835	5.0
GO:0016836	6.0
GO:0051536	5.0
GO:0051539	6.0
GO:0051540	5.0
GO:0016879	5.0
GO:0016882	9.0
GO:0030272	14.0
GO:0047429	8.0
GO:0004520	7.0
GO:0004536	7.0
GO:0008234	8.0
GO:0016765	6.0
GO:0004799	10.0
GO:0042083	9.0
GO:0050797	12.0
GO:0003712	8.0
GO:0003714	10.0
GO:0016989	13.0
GO:0051082	7.0
GO:0051087	9.0
GO:0004645	11.0
GO:0009032	10.0
GO:0016757	5.0
GO:0016758	7.0
GO:0016763	6.0
GO:0016421	9.0
GO:0016885	9.0
GO:0004527	7.0
GO:0008409	10.0
GO:0016779	5.0
GO:0034061	8.0
GO:0003678	8.0
GO:0043021	7.0
GO:0043022	8.0
GO:0008728	14.0
GO:0016778	10.0
GO:0016794	14.0
GO:0004659	9.0
GO:0019200	8.0
GO:0008762	10.0
GO:0008483	7.0
GO:0015930	15.0
GO:0016638	8.0
GO:0015440	14.0
GO:0015462	13.0
GO:0004812	5.0
GO:0004832	11.0
GO:0016211	11.0
GO:0016880	9.0
GO:0016884	7.0
GO:0008296	11.0
GO:0016796	8.0
GO:0004553	6.0
GO:0016798	6.0
GO:0016405	10.0
GO:0016878	9.0
GO:0008661	10.0
GO:0030976	9.0
GO:0004558	13.0
GO:0015926	9.0
GO:0047547	15.0
GO:0051537	8.0
GO:0000049	6.0
GO:1901682	10.0
GO:0004721	8.0
GO:0004672	6.0
GO:0004673	9.0
GO:0016775	9.0
GO:0016881	7.0
GO:0015291	8.0
GO:0016833	9.0
GO:0046912	9.0
GO:0004175	5.0
GO:0004180	9.0
GO:0008238	7.0
GO:0033218	7.0
GO:0008701	11.0
GO:0009030	13.0
GO:0005506	6.0
GO:0008198	10.0
GO:0016701	9.0
GO:0016702	9.0
GO:0051213	8.0
GO:0008172	10.0
GO:0008898	15.0
GO:0004396	11.0
GO:0046421	13.0
GO:0016823	11.0
GO:0016705	7.0
GO:0016706	9.0
GO:0004735	12.0
GO:0016645	8.0
GO:0016646	8.0
GO:0008770	16.0
GO:0000906	10.0
GO:0070180	8.0
GO:0001158	13.0
GO:0070566	7.0
GO:0004106	12.0
GO:0016987	10.0
GO:0070063	9.0
GO:0008804	13.0
GO:0016151	8.0
GO:0003951	10.0
GO:0004644	11.0
GO:0016742	7.0
GO:0004813	10.0
GO:0004654	9.0
GO:0016896	9.0
GO:0035438	12.0
GO:0003747	9.0
GO:0008079	9.0
GO:0009041	10.0
GO:0019205	7.0
GO:0004857	7.0
GO:0008073	14.0
GO:0030234	6.0
GO:0030983	9.0
GO:0030246	7.0
GO:0030247	10.0
GO:0008685	10.0
GO:0016849	9.0
GO:0070548	11.0
GO:0002161	8.0
GO:0052689	6.0
GO:0016743	8.0
GO:0016651	6.0
GO:0016667	7.0
GO:0016668	9.0
GO:0020037	6.0
GO:0046906	6.0
GO:0016840	8.0
GO:0016841	10.0
GO:0008872	14.0
GO:0008745	11.0
GO:0016811	6.0
GO:0016730	9.0
GO:0016731	10.0
GO:0005509	6.0
GO:0008933	11.0
GO:0004033	10.0
GO:0009055	6.0
GO:0016888	9.0
GO:0017108	10.0
GO:0004604	12.0
GO:0016679	8.0
GO:0016782	7.0
GO:0016783	7.0
GO:0016846	9.0
GO:0004300	11.0
GO:0016725	8.0
GO:0016801	10.0
GO:0016641	9.0
GO:0048038	8.0
GO:0004029	10.0
GO:0004030	10.0
GO:0016655	7.0
GO:0046404	14.0
GO:0051731	13.0
GO:0051733	14.0
GO:0003911	9.0
GO:0016886	8.0
GO:0004601	8.0
GO:0016684	7.0
GO:0008767	13.0
GO:0015081	10.0
GO:0015297	10.0
GO:0008047	7.0
GO:0030544	10.0
GO:0031072	8.0
GO:0060589	8.0
GO:0060590	9.0
GO:0016728	11.0
GO:0003964	11.0
GO:0004190	8.0
GO:0003886	12.0
GO:0001727	13.0
GO:0008899	11.0
GO:0004425	10.0
GO:0004640	10.0
GO:0016627	7.0
GO:0016628	8.0
GO:0004177	8.0
GO:0016639	11.0
GO:0015299	12.0
GO:0015491	12.0
GO:0004185	10.0
GO:0008236	6.0
GO:0004112	10.0
GO:0004114	11.0
GO:0031419	10.0
GO:0005249	10.0
GO:0022843	10.0
GO:0004713	9.0
GO:0000150	10.0
GO:0008276	8.0
GO:0004457	10.0
GO:0008477	11.0
GO:0016799	8.0
GO:0034062	7.0
GO:0016415	10.0
GO:0009007	12.0
GO:0030170	6.0
GO:0047810	15.0
GO:0005518	11.0
GO:0043236	12.0
GO:0050840	11.0
GO:0004824	10.0
GO:0019787	8.0
GO:0031177	10.0
GO:0005375	13.0
GO:0030151	11.0
GO:0019904	8.0
GO:0051184	10.0
GO:0005319	9.0
GO:0004370	10.0
GO:0015138	15.0
GO:0008289	6.0
GO:0019992	14.0
GO:0016785	11.0
GO:0019238	8.0
GO:0047617	11.0
GO:0015036	8.0
GO:0016864	11.0
GO:0000156	10.0
GO:0042277	8.0
GO:0016416	13.0
GO:0034023	13.0
GO:0004620	8.0
GO:0016298	8.0
GO:0016530	12.0
GO:0004516	12.0
GO:0004252	7.0
GO:0030337	11.0
GO:0015002	10.0
GO:0048039	13.0
GO:0004731	10.0
GO:0016154	11.0
GO:0016857	9.0
GO:0004321	14.0
GO:0015645	12.0
GO:0004018	12.0
GO:0000309	12.0
GO:0008955	11.0
GO:0004611	10.0
GO:0008964	11.0
GO:0070628	12.0
GO:0008746	13.0
GO:0015293	10.0
GO:0015294	11.0
GO:0015295	12.0
GO:0004372	9.0
GO:0019202	9.0
GO:0016429	13.0
GO:0008961	10.0
GO:0004077	13.0
GO:0018271	13.0
GO:0000107	9.0
GO:0004525	10.0
GO:0004791	11.0
GO:0047134	11.0
GO:0008171	8.0
GO:0019104	8.0
GO:0000104	11.0
GO:0030695	9.0
GO:0036355	17.0
GO:0004016	12.0
GO:0009975	10.0
GO:0016805	11.0
GO:0008443	10.0
GO:0008990	10.0
GO:0004152	10.0
GO:0008998	14.0
GO:0043178	9.0
GO:0008641	11.0
GO:0051192	10.0
GO:0070012	14.0
GO:0003917	11.0
GO:0016813	9.0
GO:0019808	13.0
GO:0030674	9.0
GO:0050308	10.0
GO:0008948	11.0
GO:0016832	8.0
GO:0008138	10.0
GO:0008936	15.0
GO:0033743	12.0
GO:0003857	11.0
GO:0047475	15.0
GO:0042165	11.0
GO:0004019	9.0
GO:0008965	13.0
GO:0004422	12.0
GO:0008927	12.0
GO:0031625	9.0
GO:0048029	8.0
GO:0004619	9.0
GO:0005085	9.0
GO:0051020	8.0
GO:0008705	13.0
GO:0042084	13.0
GO:0042085	11.0
GO:0004557	12.0
GO:0008792	11.0
GO:0050897	9.0
GO:0004814	9.0
GO:0004056	10.0
GO:0004055	10.0
GO:0034212	10.0
GO:0004367	10.0
GO:0004364	9.0
GO:0046556	12.0
GO:0000179	9.0
GO:0030371	11.0
GO:0004831	10.0
GO:0003727	9.0
GO:0009029	11.0
GO:0000400	13.0
GO:0009378	8.0
GO:0016722	10.0
GO:0004375	10.0
GO:0003933	9.0
GO:0003934	10.0
GO:0032794	12.0
GO:0015922	13.0
GO:0004048	10.0
GO:0008097	9.0
GO:0008697	13.0
GO:0004564	12.0
GO:0008963	10.0
GO:0008194	8.0
GO:0008375	9.0
GO:0050511	10.0
GO:0071424	9.0
GO:0004312	8.0
GO:0004000	11.0
GO:0003935	11.0
GO:0008686	11.0
GO:0004826	10.0
GO:0005543	8.0
GO:0009019	9.0
GO:0008740	14.0
GO:0051538	11.0
GO:0004133	12.0
GO:0004107	9.0
GO:0016838	8.0
GO:0004013	11.0
GO:0008987	11.0
GO:0048027	11.0
GO:0043621	10.0
GO:0004612	11.0
GO:0004139	11.0
GO:0016618	13.0
GO:0009022	10.0
GO:0004399	11.0
GO:0004424	10.0
GO:0003995	11.0
GO:0046790	13.0
GO:0003755	8.0
GO:0016859	8.0
GO:0016812	8.0
GO:0003954	8.0
GO:0050136	8.0
GO:0001530	12.0
GO:0008968	11.0
GO:0032843	13.0
GO:0043856	14.0
GO:0003796	8.0
GO:0003883	10.0
GO:0033856	11.0
GO:0019206	10.0
GO:0003994	12.0
GO:0004514	11.0
GO:0003879	10.0
GO:0004764	10.0
GO:0035251	9.0
GO:0046527	9.0
GO:0004648	11.0
GO:0008134	8.0
GO:0004308	11.0
GO:0004559	12.0
GO:0015923	10.0
GO:0004866	8.0
GO:0030414	8.0
GO:0061134	8.0
GO:0061135	8.0
GO:0052592	10.0
GO:0016784	15.0
GO:2001070	11.0
GO:0008428	11.0
GO:0004652	10.0
GO:0003844	10.0
GO:0004470	12.0
GO:0016615	9.0
GO:0004479	9.0
GO:0004853	10.0
GO:0003855	10.0
GO:0016863	9.0
GO:0000149	10.0
GO:0001540	11.0
GO:0004888	7.0
GO:0004970	11.0
GO:0005230	10.0
GO:0005272	12.0
GO:0008092	7.0
GO:0015276	9.0
GO:0019900	8.0
GO:0019901	8.0
GO:0030165	11.0
GO:0030594	10.0
GO:0038023	6.0
GO:0008764	10.0
GO:0015647	16.0
GO:0005343	13.0
GO:0004674	7.0
GO:0005096	9.0
GO:0016153	12.0
GO:0004089	10.0
GO:0004044	13.0
GO:0016872	10.0
GO:0008446	14.0
GO:0004368	13.0
GO:0016901	12.0
GO:0008864	14.0
GO:0001085	12.0
GO:0003774	9.0
GO:0003777	10.0
GO:0015631	8.0
GO:0034452	14.0
GO:0043014	13.0
GO:0048487	12.0
GO:0004802	12.0
GO:0019146	15.0
GO:0008460	13.0
GO:0000030	12.0
GO:0004088	10.0
GO:0004042	10.0
GO:0004358	11.0
GO:0008766	17.0
GO:0008444	16.0
GO:0008239	11.0
GO:0015116	11.0
GO:0005539	9.0
GO:0034618	11.0
GO:0004639	10.0
GO:0004810	10.0
GO:0042279	13.0
GO:0008657	13.0
GO:0072586	13.0
GO:0008935	14.0
GO:0003905	11.0
GO:0004738	12.0
GO:0003861	9.0
GO:1901618	12.0
GO:0008959	13.0
GO:0050182	17.0
GO:0046812	9.0
GO:0004749	11.0
GO:0008830	13.0
GO:0004930	8.0
GO:0004953	14.0
GO:0045735	10.0
GO:0004427	10.0
GO:0008679	16.0
GO:0004725	9.0
GO:0004418	10.0
GO:0008859	12.0
GO:0008430	15.0
GO:0005326	12.0
GO:0015220	17.0
GO:0004414	10.0
GO:0003877	15.0
GO:0008410	11.0
GO:0030614	13.0
GO:0015927	13.0
GO:0008113	11.0
GO:0016417	11.0
GO:0030523	13.0
GO:0008017	8.0
GO:0008378	11.0
GO:0008921	17.0
GO:0035250	12.0
GO:0015232	11.0
GO:0016856	12.0
GO:0008941	12.0
GO:0016708	11.0
GO:0004801	10.0
GO:0051920	10.0
GO:0004497	7.0
GO:0016709	9.0
GO:0008271	13.0
GO:0003856	10.0
GO:0004038	14.0
GO:0008666	11.0
GO:0016837	10.0
GO:0019840	10.0
GO:0004636	10.0
GO:0004366	14.0
GO:0004588	10.0
GO:0004722	9.0
GO:0004451	12.0
GO:0070492	11.0
GO:0008986	14.0
GO:0042806	13.0
GO:0003942	10.0
GO:0008873	17.0
GO:0015608	12.0
GO:0004567	11.0
GO:0008442	14.0
GO:0033817	13.0
GO:0046857	10.0
GO:0016634	10.0
GO:0033818	10.0
GO:0008752	13.0
GO:0008693	10.0
GO:0047451	10.0
GO:0042602	13.0
GO:0051998	10.0
GO:0070205	14.0
GO:0005199	13.0
GO:0051185	14.0
GO:0016672	12.0
GO:0005262	10.0
GO:0008273	16.0
GO:0015085	10.0
GO:0015368	14.0
GO:0009384	14.0
GO:0004818	9.0
GO:0004623	9.0
GO:0016721	9.0
GO:0015929	10.0
GO:0004146	11.0
GO:0016624	11.0
GO:0008765	12.0
GO:0008763	10.0
GO:0004376	15.0
GO:0008531	12.0
GO:0005355	13.0
GO:0004047	11.0
GO:0004568	11.0
GO:0030248	11.0
GO:0047485	11.0
GO:0047465	12.0
GO:0019207	9.0
GO:0019209	10.0
GO:0019887	9.0
GO:0016712	10.0
GO:0008650	10.0
GO:0003842	13.0
GO:0004657	14.0
GO:0016647	12.0
GO:0015420	12.0
GO:0043865	14.0
GO:0008452	12.0
GO:0051018	12.0
GO:0015643	12.0
GO:0008534	10.0
GO:0008939	11.0
GO:0008146	11.0
GO:0008242	10.0
GO:0004643	10.0
GO:0008815	15.0
GO:0070818	14.0
GO:0004150	13.0
GO:0004794	13.0
GO:0035368	15.0
GO:0004362	12.0
GO:0004803	12.0
GO:0008810	10.0
GO:0008479	10.0
GO:0030580	10.0
GO:0008312	11.0
GO:0008771	17.0
GO:0004084	12.0
GO:0008802	12.0
GO:0047681	15.0
GO:0046992	14.0
GO:0050485	18.0
GO:0008022	10.0
GO:0008983	14.0
GO:0008972	13.0
GO:0004658	14.0
GO:0016852	13.0
GO:0004373	10.0
GO:0004512	13.0
GO:0015020	12.0
GO:0008937	10.0
GO:0004344	13.0
GO:0003920	12.0
GO:0008780	11.0
GO:0004165	12.0
GO:0003810	12.0
GO:0008689	11.0
GO:0019825	8.0
GO:0015604	12.0
GO:0034069	13.0
GO:0008108	14.0
GO:0000257	14.0
GO:0005521	15.0
GO:0004104	12.0
GO:0008735	17.0
GO:0003919	12.0
GO:0033971	13.0
GO:0004164	11.0
GO:0004174	14.0
GO:0008924	17.0
GO:0004730	12.0
GO:0032451	10.0
GO:0043734	14.0
GO:0043682	14.0
GO:0003682	8.0
GO:0031491	10.0
GO:0042393	9.0
GO:0016229	11.0
GO:0017174	14.0
GO:0003913	12.0
GO:0015459	12.0
GO:0016247	9.0
GO:0004068	10.0
GO:0008942	14.0
GO:0008789	17.0
GO:0050664	12.0
GO:0008417	13.0
GO:0010309	11.0
GO:0005253	10.0
GO:0005254	11.0
GO:0001664	9.0
GO:0005102	6.0
GO:0030545	7.0
GO:0042056	12.0
GO:0048018	7.0
GO:0004630	13.0
GO:0001012	8.0
GO:0035091	9.0
GO:0003972	13.0
GO:0008484	11.0
GO:0000981	8.0
GO:0001227	10.0
GO:0003713	9.0
GO:0042805	12.0
GO:0031559	12.0
GO:0000009	15.0
GO:0015603	17.0
GO:0004842	8.0
GO:0016538	10.0
GO:0017056	11.0
GO:0017048	10.0
GO:0031267	8.0
GO:0004057	12.0
GO:0035591	11.0
GO:0004496	14.0
GO:0043495	12.0
GO:0004129	10.0
GO:0019208	10.0
GO:0019888	10.0
GO:0032182	10.0
GO:0043130	10.0
GO:0017061	12.0
GO:0003779	8.0
GO:0030276	11.0
GO:0005245	12.0
GO:0015278	12.0
GO:0000334	12.0
GO:0016274	12.0
GO:0042054	10.0
GO:0005200	10.0
GO:0047869	14.0
GO:0045309	11.0
GO:0051219	10.0
GO:0016504	12.0
GO:0019902	10.0
GO:0042287	12.0
GO:0042288	13.0
GO:0005212	11.0
GO:0004402	10.0
GO:0017025	11.0
GO:0050490	17.0
GO:0030395	14.0
GO:0005484	11.0
GO:0036002	11.0
GO:0008318	12.0
GO:0004420	13.0
GO:0004806	11.0
GO:0016215	13.0
GO:0016717	12.0
GO:0016262	15.0
GO:0000268	14.0
GO:0047453	13.0
GO:0016168	9.0
GO:0051787	11.0
GO:0051427	10.0
GO:0016714	12.0
GO:0004576	12.0
GO:0031369	11.0
GO:0050508	15.0
GO:0017137	10.0
GO:0005080	12.0
GO:0004860	11.0
GO:0008603	13.0
GO:0019210	11.0
GO:0005496	10.0
GO:0015485	11.0
GO:0032934	10.0
GO:0004675	11.0
GO:0019199	9.0
GO:0005088	10.0
GO:0005089	11.0
GO:0001179	15.0
GO:0017022	11.0
GO:0032036	13.0
GO:0005548	11.0
GO:0070990	14.0
GO:0019212	11.0
GO:0008536	11.0
GO:0004392	12.0
GO:0035254	13.0
GO:0035255	14.0
GO:0070191	15.0
GO:0016034	14.0
GO:0008121	9.0
GO:0008124	11.0
GO:0003958	12.0
GO:0015924	13.0
GO:0010308	12.0
GO:0042162	11.0
GO:0008851	13.0
GO:0097472	11.0
GO:0061133	13.0
GO:0008190	15.0
GO:0005092	12.0
GO:0031490	11.0
GO:0044325	11.0
GO:0070325	12.0
GO:0016670	12.0
GO:0016972	12.0
GO:0047964	14.0
GO:0015269	13.0
GO:0035004	13.0
GO:0019905	11.0
GO:0017017	13.0
GO:0031690	14.0
GO:0051721	13.0
