## Supplementary Table 4A for "Comprehensive functional annotation of metagenomes and microbial genomes using a deep learning-based method"

### Sheet: Sheet1
GO term	Function name	Gene counts	Genus
GO:0046677	response to antibiotic	1913	Akkermansia, Clostridium, Streptococcus, Parabacteriodes, Lactobacillus, Enterobacter, Klebsiella, Bifidobacterium, Bacteroides, Citrobacter, fecalibacterium, Veillonella, Sutterella, Escherichia, Haemophilus, Klebsiella, Prevotella, Serratia, Dialister, Blautia, Raoultella
GO:0071236	cellular response to antibiotic	391	Enterobacter, Escherichia, Klebsiella, Citrobacter, Faecalibacterium, Haemophilus, Bacteroides, Raoultella, Sutterella, Dialister, Veillonella, Prevotella, Ruminococcus,Clostridium, Streptococcus, Parabacteroides
GO:0030655	beta-lactam antibiotic catabolic process	3	Klebsiella, Citrobacter
GO:0030653	beta-lactam antibiotic metabolic process	12	Bacteroides, Klebsiella, Blautia, Pauljensenia, Prevotella, Dysgonomonas, Citrobacter, Enterococcus
GO:0030649	aminoglycoside antibiotic catabolic process	2	Eisenbergiella
GO:0043645	cephalosporin metabolic process	9	Bacteroides, Blautia, Pauljensenia , Prevotella, Dysgonomonas, Citrobacter, Enterococcus
GO:0046224	bacteriocin metabolic process	3	Lactobacillus, Bacteroides, Sutterella
GO:0033067	macrolide metabolic process	143	Haemophilus, Bacteroides, Citrobacter, Klebsiella, Escherichia, Serratia, Prevotella, Parabacteroides, Dysgonomonas, Lactococcus, Eggerthella, Veillonella, Parasutterella, Dakarella, Paraprevotella, Duodenibacillus, Stenotrophomonas, Raoultella, Enterobacter
GO:0033068	macrolide biosynthetic process	132	Bacteroides, Citrobacter, Duodenibacillus,Dysgonomona, Eggerthella, Enterobacter, Escherichia, Haemophilus, Klebsiella, Lactococcus, Parabacteroides, Parasutterella, Prevotella, Raoultella, Serratia, Veillonella
GO:0046678	response to bacteriocin	36	Citrobacter, Dakarella, Duodenibacillus, Escherichia, Enterobacter, Haemophilus, Klebsiella, Parasutterella, Raoultella, Sutterella
